# Leviathan: A fast, memory-efficient, and scalable taxonomic and pathway profiler for (pan)genome-resolved metagenomics and metatranscriptomics

**DOI:** 10.1101/2025.07.14.664802

**Authors:** Josh L. Espinoza, Allan Phillips, Chris L. Dupont

**Affiliations:** NewAtlantis Labs; J. Craig Venter Institute; Ocean BioMetrics; University of California, San Diego

## Abstract

Functional profiling of meta-omics is essential for understanding microbial communities, yet support for custom genome-resolved reference databases is limited. We introduce *Leviathan* for integrated taxonomic and functional profiling at both genome and pangenome resolution. *Leviathan* combines *Sylph* for ultrafast alignment-free taxonomic profiling with *Salmon* for pseudo-alignment-based read quantification in DNA-space against (pan)genome-resolved gene catalogs, producing dual metrics per (pan)genome: pathway abundance and graph-based pathway coverage. Benchmarking alignment backends on synthetic metagenomes, we show that DNA-space pseudo-alignments retain competitive (pan)genome-level classification performance compared to traditional alignment, reducing computational runtime and memory requirements, while translated searches in protein-space lose classification resolution from ambiguous mapping events. *Leviathan’s* utility is demonstrated through two case studies: a marine plastisphere metagenomics dataset analyzing metabolic shifts between early and mature biofilm communities and a dental caries metatranscriptomics dataset where co-expression network analysis identified organism-specific transcriptional patterns diagnostic of health and disease states. *Leviathan* is available at https://github.com/jolespin/leviathan.

**Importance:** Understanding what microbes can do, not just which ones are present, is central to translating microbiome research into actionable insight. Existing functional profiling tools either rely on fixed reference databases or require complex multi-step pipelines when applied to custom genome collections, and none natively compute per-(pan)genome pathway abundance and graph-based pathway completeness in a single workflow. This limits the ability for researchers to directly compare functional profiles to tangential analyses on their specific genome catalogs. Leviathan addresses this gap with integrated taxonomic and functional profiling against user-defined (pan)genome-resolved references using pseudo-alignment, achieving competitive classification accuracy with substantially lower runtime and memory requirements compared to current methods. Native pangenome support enables routine quantification of metabolic potential and transcriptional activity at both genome and pangenome resolution, revealing functional variation across related strains that single-genome or community-level analyses obscure.
