## Supplementary material for "Leviathan: A fast, memory-efficient, and scalable taxonomic and pathway profiler for (pan)genome-resolved metagenomics and metatranscriptomics": Table S2

### Sheet: Sheet1
# Differential abundance of pangenome-level taxonomic profiling via ANCOM-BC of mature vs. early stage plastic biofilms.
FeatureID	Covariate	Log2(FC)	SE	W	pvalue	qvalue	Signif	taxonomy
ESLC1	isolation_source[T.Mature Plastic Biofilm]	-0.338262	0.707952	-0.477804	0.632789	1	FALSE	c__Bacillariophyceae;o__Naviculales;f__Phaeodactylaceae;g__Phaeodactylum;s__Phaeodactylum tricornutum [CCAP 1055/1]
ESLC2	isolation_source[T.Mature Plastic Biofilm]	0.452186	0.419365	1.07826	0.280916	1	FALSE	c__Pelagophyceae;o__Sarcinochrysidales;f__Sarcinochrysidaceae;g__Chrysoreinhardia;s__Chrysoreinhardia sp [CCMP3193]
ESLC3	isolation_source[T.Mature Plastic Biofilm]	-0.0836414	0.416885	-0.200634	0.840985	1	FALSE	c__Bacillariophyceae;o__Thalassiophysales;f__Catenulaceae;g__Amphora;s__
ESLC4	isolation_source[T.Mature Plastic Biofilm]	-0.218108	0.480704	-0.453726	0.650026	1	FALSE	c__Bacillariophyceae;o__Bacillariales;f__Bacillariaceae;g__;s__
PSLC1	isolation_source[T.Mature Plastic Biofilm]	-8.14047	0.587671	-13.8521	1.23558e-43	1.95222e-41	TRUE	d__Bacteria;p__Proteobacteria;c__Gammaproteobacteria;o__Enterobacterales;f__Alteromonadaceae;g__Marisediminitalea;s__Marisediminitalea aggregata
PSLC10	isolation_source[T.Mature Plastic Biofilm]	0.96142	0.552776	1.73926	0.0819895	1	FALSE	d__Bacteria;p__Cyanobacteria;c__Cyanobacteriia;o__PCC-6307;f__Cyanobiaceae;g__Prochlorococcus_A;s__
PSLC100	isolation_source[T.Mature Plastic Biofilm]	-0.46802	0.0935606	-5.00232	5.66449e-07	8.44008e-05	TRUE	d__Bacteria;p__Bacteroidota;c__Bacteroidia;o__Flavobacteriales;f__Flavobacteriaceae;g__Muricauda;s__
PSLC101	isolation_source[T.Mature Plastic Biofilm]	0.641868	0.421778	1.52182	0.128055	1	FALSE	d__Bacteria;p__Proteobacteria;c__Alphaproteobacteria;o__Micavibrionales;f__Micavibrionaceae;g__RZZS01;s__
PSLC102	isolation_source[T.Mature Plastic Biofilm]	0.412658	0.443847	0.929732	0.35251	1	FALSE	d__Bacteria;p__Bacteroidota;c__Bacteroidia;o__Cytophagales;f__Amoebophilaceae;g__;s__
PSLC103	isolation_source[T.Mature Plastic Biofilm]	1.17538	0.520287	2.25911	0.0238768	1	FALSE	d__Bacteria;p__Bacteroidota;c__Bacteroidia;o__J057;f__J057;g__;s__
PSLC104	isolation_source[T.Mature Plastic Biofilm]	-0.0483349	0.447917	-0.10791	0.914067	1	FALSE	d__Bacteria;p__Acidobacteriota;c__Thermoanaerobaculia;o__UBA5704;f__UBA5704;g__SZUA-115;s__
PSLC105	isolation_source[T.Mature Plastic Biofilm]	0.107984	0.352959	0.305939	0.759651	1	FALSE	d__Bacteria;p__Proteobacteria;c__Alphaproteobacteria;o__Caulobacterales;f__Parvularculaceae;g__MED-G105;s__
PSLC106	isolation_source[T.Mature Plastic Biofilm]	0.71949	0.502994	1.43041	0.152598	1	FALSE	d__Bacteria;p__Proteobacteria;c__Alphaproteobacteria;o__Caulobacterales;f__Hyphomonadaceae;g__;s__
PSLC107	isolation_source[T.Mature Plastic Biofilm]	1.90888	0.650594	2.93406	0.00334565	0.394787	FALSE	d__Bacteria;p__Proteobacteria;c__Alphaproteobacteria;o__Caulobacterales;f__Parvularculaceae;g__MED-G105;s__
PSLC108	isolation_source[T.Mature Plastic Biofilm]	-0.0150987	0.479715	-0.0314743	0.974891	1	FALSE	d__Bacteria;p__Proteobacteria;c__Gammaproteobacteria;o__SZUA-146;f__SZUA-146;g__SZUA-146;s__
PSLC109	isolation_source[T.Mature Plastic Biofilm]	-0.106792	0.371019	-0.287833	0.773474	1	FALSE	d__Bacteria;p__Bacteroidota;c__Bacteroidia;o__Flavobacteriales;f__Flavobacteriaceae;g__;s__
PSLC11	isolation_source[T.Mature Plastic Biofilm]	-0.102035	0.388218	-0.262828	0.792683	1	FALSE	d__Bacteria;p__Actinobacteriota;c__Acidimicrobiia;o__Actinomarinales;f__Actinomarinaceae;g__Actinomarina;s__Actinomarina sp003213625
PSLC110	isolation_source[T.Mature Plastic Biofilm]	0.341188	0.408371	0.835486	0.403444	1	FALSE	d__Bacteria;p__Cyanobacteria;c__Cyanobacteriia;o__Cyanobacteriales;f__Xenococcaceae;g__Pleurocapsa;s__
PSLC111	isolation_source[T.Mature Plastic Biofilm]	0.779608	0.506953	1.53783	0.12409	1	FALSE	d__Bacteria;p__Proteobacteria;c__Gammaproteobacteria;o__Woeseiales;f__Woeseiaceae;g__;s__
PSLC112	isolation_source[T.Mature Plastic Biofilm]	-0.46802	0.0935606	-5.00232	5.66449e-07	8.44008e-05	TRUE	d__Bacteria;p__Bacteroidota;c__Bacteroidia;o__Flavobacteriales;f__Flavobacteriaceae;g__Yeosuana;s__Yeosuana sp011762485
PSLC113	isolation_source[T.Mature Plastic Biofilm]	-0.625097	0.405955	-1.53982	0.123605	1	FALSE	d__Bacteria;p__Cyanobacteria;c__Cyanobacteriia;o__PCC-6307;f__Cyanobiaceae;g__Vulcanococcus;s__Vulcanococcus sp000179255
PSLC114	isolation_source[T.Mature Plastic Biofilm]	-0.0851501	0.373907	-0.227731	0.819855	1	FALSE	d__Bacteria;p__Proteobacteria;c__Alphaproteobacteria;o__Rhodobacterales;f__Rhodobacteraceae;g__Tateyamaria;s__
PSLC115	isolation_source[T.Mature Plastic Biofilm]	-0.0914717	0.358693	-0.255014	0.798712	1	FALSE	d__Bacteria;p__Proteobacteria;c__Alphaproteobacteria;o__Caulobacterales;f__Parvularculaceae;g__MED-G105;s__
PSLC116	isolation_source[T.Mature Plastic Biofilm]	0.904505	0.521645	1.73395	0.0829276	1	FALSE	d__Bacteria;p__Proteobacteria;c__Alphaproteobacteria;o__Rhizobiales;f__Hyphomicrobiaceae;g__;s__
PSLC117	isolation_source[T.Mature Plastic Biofilm]	2.02666	0.597112	3.3941	0.000688548	0.0874456	FALSE	d__Bacteria;p__Proteobacteria;c__Alphaproteobacteria;o__Rhodobacterales;f__Rhodobacteraceae;g__Aliishimia;s__
PSLC118	isolation_source[T.Mature Plastic Biofilm]	1.06891	0.588486	1.81638	0.0693118	1	FALSE	d__Bacteria;p__Proteobacteria;c__Alphaproteobacteria;o__Caulobacterales;f__Parvularculaceae;g__Parvularcula;s__
PSLC119	isolation_source[T.Mature Plastic Biofilm]	0.0651151	0.354222	0.183826	0.85415	1	FALSE	d__Bacteria;p__Cyanobacteria;c__Cyanobacteriia;o__Phormidesmiales;f__Phormidesmiaceae;g__PCC-7375;s__
PSLC12	isolation_source[T.Mature Plastic Biofilm]	4.15748	0.524787	7.92223	2.33293e-15	3.61604e-13	TRUE	d__Bacteria;p__Proteobacteria;c__Alphaproteobacteria;o__Rhizobiales;f__Hyphomicrobiaceae;g__GCA-2689605;s__
PSLC120	isolation_source[T.Mature Plastic Biofilm]	0.453637	0.415553	1.09165	0.274988	1	FALSE	d__Bacteria;p__Chloroflexota;c__Anaerolineae;o__SBR1031;f__A4b;g__CAIRDJ01;s__
PSLC121	isolation_source[T.Mature Plastic Biofilm]	-0.46802	0.0935606	-5.00232	5.66449e-07	8.44008e-05	TRUE	d__Bacteria;p__Proteobacteria;c__Gammaproteobacteria;o__Pseudomonadales;f__Ketobacteraceae;g__;s__
PSLC122	isolation_source[T.Mature Plastic Biofilm]	-0.060568	0.426086	-0.14215	0.886962	1	FALSE	d__Bacteria;p__Bacteroidota;c__Bacteroidia;o__Flavobacteriales;f__Flavobacteriaceae;g__;s__
PSLC123	isolation_source[T.Mature Plastic Biofilm]	-0.492182	0.412961	-1.19184	0.233325	1	FALSE	d__Bacteria;p__Proteobacteria;c__Gammaproteobacteria;o__SAR86;f__D2472;g__D2472;s__
PSLC124	isolation_source[T.Mature Plastic Biofilm]	-0.0333258	0.462266	-0.0720922	0.942529	1	FALSE	d__Bacteria;p__Proteobacteria;c__Gammaproteobacteria;o__Arenicellales;f__LS-SOB;g__;s__
PSLC125	isolation_source[T.Mature Plastic Biofilm]	2.23442	0.593995	3.76168	0.000168776	0.0221097	FALSE	d__Bacteria;p__Cyanobacteria;c__Cyanobacteriia;o__Cyanobacteriales;f__Microcoleaceae;g__Trichodesmium;s__
PSLC126	isolation_source[T.Mature Plastic Biofilm]	-0.12148	0.366936	-0.331065	0.740595	1	FALSE	d__Bacteria;p__Proteobacteria;c__Alphaproteobacteria;o__Caulobacterales;f__Hyphomonadaceae;g__Henriciella;s__
PSLC127	isolation_source[T.Mature Plastic Biofilm]	-0.46802	0.0935606	-5.00232	5.66449e-07	8.44008e-05	TRUE	d__Bacteria;p__Bacteroidota;c__Bacteroidia;o__Flavobacteriales;f__Flavobacteriaceae;g__Mesoflavibacter;s__
PSLC128	isolation_source[T.Mature Plastic Biofilm]	0.798722	0.563559	1.41728	0.156401	1	FALSE	d__Bacteria;p__Proteobacteria;c__Alphaproteobacteria;o__Rhodobacterales;f__Rhodobacteraceae;g__Ruegeria;s__
PSLC129	isolation_source[T.Mature Plastic Biofilm]	-0.458229	0.373434	-1.22707	0.219797	1	FALSE	d__Bacteria;p__Actinobacteriota;c__Actinomycetia;o__Actinomycetales;f__Microbacteriaceae;g__Pontimonas;s__
PSLC13	isolation_source[T.Mature Plastic Biofilm]	-1.99574	0.677368	-2.94631	0.00321589	0.382691	FALSE	d__Bacteria;p__Bdellovibrionota;c__Bacteriovoracia;o__Bacteriovoracales;f__Bacteriovoracaceae;g__DB6-IX;s__
PSLC130	isolation_source[T.Mature Plastic Biofilm]	-0.107534	0.333169	-0.322762	0.746875	1	FALSE	d__Bacteria;p__Proteobacteria;c__Gammaproteobacteria;o__Coxiellales;f__Coxiellaceae;g__;s__
PSLC131	isolation_source[T.Mature Plastic Biofilm]	0.28404	0.402857	0.705063	0.480771	1	FALSE	d__Bacteria;p__Proteobacteria;c__Alphaproteobacteria;o__Sphingomonadales;f__Sphingomonadaceae;g__Erythrobacter;s__
PSLC132	isolation_source[T.Mature Plastic Biofilm]	-0.46802	0.0935606	-5.00232	5.66449e-07	8.44008e-05	TRUE	d__Bacteria;p__Proteobacteria;c__Alphaproteobacteria;o__Sphingomonadales;f__Sphingomonadaceae;g__Parasphingorhabdus;s__
PSLC133	isolation_source[T.Mature Plastic Biofilm]	-0.108448	0.353531	-0.306758	0.759028	1	FALSE	d__Bacteria;p__Proteobacteria;c__Alphaproteobacteria;o__JABSOH01;f__JABSOH01;g__JABSOH01;s__
PSLC134	isolation_source[T.Mature Plastic Biofilm]	-0.078632	0.407501	-0.192961	0.846989	1	FALSE	d__Bacteria;p__Bacteroidota;c__Bacteroidia;o__Flavobacteriales;f__Flavobacteriaceae;g__Dokdonia;s__
PSLC135	isolation_source[T.Mature Plastic Biofilm]	-0.46802	0.0935606	-5.00232	5.66449e-07	8.44008e-05	TRUE	d__Bacteria;p__Proteobacteria;c__Gammaproteobacteria;o__Enterobacterales;f__Enterobacteriaceae;g__Rouxiella;s__
PSLC136	isolation_source[T.Mature Plastic Biofilm]	0.130574	0.389262	0.335441	0.737293	1	FALSE	d__Bacteria;p__Cyanobacteria;c__Cyanobacteriia;o__Phormidesmiales;f__Phormidesmiaceae;g__PCC-7375;s__
PSLC137	isolation_source[T.Mature Plastic Biofilm]	-0.46802	0.0935606	-5.00232	5.66449e-07	8.44008e-05	TRUE	d__Bacteria;p__Proteobacteria;c__Alphaproteobacteria;o__Caulobacterales;f__Hyphomonadaceae;g__Hyphomonas;s__Hyphomonas sp000961695
PSLC138	isolation_source[T.Mature Plastic Biofilm]	1.45519	0.503337	2.89109	0.00383904	0.449167	FALSE	d__Bacteria;p__Proteobacteria;c__Alphaproteobacteria;o__Rhodobacterales;f__Rhodobacteraceae;g__Neomegalonema;s__
PSLC139	isolation_source[T.Mature Plastic Biofilm]	0.307906	0.399077	0.771546	0.440384	1	FALSE	d__Bacteria;p__Cyanobacteria;c__Cyanobacteriia;o__Phormidesmiales;f__Phormidesmiaceae;g__Phormidesmis;s__
PSLC14	isolation_source[T.Mature Plastic Biofilm]	0.721405	0.518714	1.39076	0.164299	1	FALSE	d__Bacteria;p__Cyanobacteria;c__Cyanobacteriia;o__Phormidesmiales;f__Phormidesmiaceae;g__;s__
PSLC140	isolation_source[T.Mature Plastic Biofilm]	0.283362	0.389593	0.727327	0.467025	1	FALSE	d__Bacteria;p__Proteobacteria;c__Alphaproteobacteria;o__Rhodobacterales;f__Rhodobacteraceae;g__Roseovarius;s__
PSLC141	isolation_source[T.Mature Plastic Biofilm]	0.429439	0.454372	0.945127	0.344594	1	FALSE	d__Bacteria;p__Proteobacteria;c__Alphaproteobacteria;o__Rhizobiales;f__Hyphomicrobiaceae;g__;s__
PSLC142	isolation_source[T.Mature Plastic Biofilm]	0.863128	0.516404	1.67142	0.0946386	1	FALSE	d__Bacteria;p__Proteobacteria;c__Alphaproteobacteria;o__Rhodobacterales;f__Rhodobacteraceae;g__;s__
PSLC143	isolation_source[T.Mature Plastic Biofilm]	-0.712382	0.542195	-1.31388	0.188885	1	FALSE	d__Bacteria;p__Bacteroidota;c__Bacteroidia;o__Flavobacteriales;f__Flavobacteriaceae;g__Flavobacterium;s__
PSLC144	isolation_source[T.Mature Plastic Biofilm]	0.670073	0.510601	1.31232	0.189412	1	FALSE	d__Bacteria;p__Proteobacteria;c__Alphaproteobacteria;o__Caulobacterales;f__Parvularculaceae;g__Parvularcula;s__
PSLC145	isolation_source[T.Mature Plastic Biofilm]	0.626146	0.534406	1.17167	0.241331	1	FALSE	d__Bacteria;p__Proteobacteria;c__Alphaproteobacteria;o__Caulobacterales;f__Hyphomonadaceae;g__Henriciella;s__
PSLC146	isolation_source[T.Mature Plastic Biofilm]	0.277204	0.402683	0.688392	0.491206	1	FALSE	d__Bacteria;p__Proteobacteria;c__Alphaproteobacteria;o__Rhodobacterales;f__Rhodobacteraceae;g__Amylibacter;s__
PSLC147	isolation_source[T.Mature Plastic Biofilm]	-0.0473797	0.403312	-0.117477	0.906482	1	FALSE	d__Bacteria;p__Proteobacteria;c__Alphaproteobacteria;o__Caulobacterales;f__Hyphomonadaceae;g__;s__
PSLC148	isolation_source[T.Mature Plastic Biofilm]	0.429446	0.467231	0.91913	0.358028	1	FALSE	d__Bacteria;p__Proteobacteria;c__Alphaproteobacteria;o__UBA8366;f__GCA-2696645;g__;s__
PSLC149	isolation_source[T.Mature Plastic Biofilm]	-0.0173663	0.465872	-0.037277	0.970264	1	FALSE	d__Bacteria;p__Proteobacteria;c__Alphaproteobacteria;o__Rhodobacterales;f__Rhodobacteraceae;g__Tateyamaria;s__
PSLC15	isolation_source[T.Mature Plastic Biofilm]	-3.28887	0.726279	-4.52839	5.94352e-06	0.000796432	TRUE	d__Bacteria;p__Proteobacteria;c__Gammaproteobacteria;o__Enterobacterales;f__Alteromonadaceae;g__Alteromonas;s__
PSLC150	isolation_source[T.Mature Plastic Biofilm]	-0.0470663	0.438947	-0.107225	0.91461	1	FALSE	d__Bacteria;p__Proteobacteria;c__Alphaproteobacteria;o__Rhodobacterales;f__Rhodobacteraceae;g__Aestuariivita;s__
PSLC151	isolation_source[T.Mature Plastic Biofilm]	0.0382966	0.370205	0.103447	0.917608	1	FALSE	d__Bacteria;p__Cyanobacteria;c__Vampirovibrionia;o__Caenarcaniphilales;f__LMEP-6097;g__;s__
PSLC152	isolation_source[T.Mature Plastic Biofilm]	1.24175	0.522548	2.37633	0.0174859	1	FALSE	d__Bacteria;p__Proteobacteria;c__Alphaproteobacteria;o__Caulobacterales;f__Maricaulaceae;g__Algimonas;s__
PSLC153	isolation_source[T.Mature Plastic Biofilm]	-0.119022	0.359861	-0.330744	0.740838	1	FALSE	d__Bacteria;p__Proteobacteria;c__Alphaproteobacteria;o__Rhodobacterales;f__Rhodobacteraceae;g__;s__
PSLC154	isolation_source[T.Mature Plastic Biofilm]	0.517189	0.445689	1.16043	0.245875	1	FALSE	d__Bacteria;p__Bacteroidota;c__Bacteroidia;o__Cytophagales;f__Microscillaceae;g__;s__
PSLC16	isolation_source[T.Mature Plastic Biofilm]	-0.299831	0.682375	-0.439393	0.660377	1	FALSE	d__Bacteria;p__Bacteroidota;c__Bacteroidia;o__Flavobacteriales;f__Flavobacteriaceae;g__;s__
PSLC17	isolation_source[T.Mature Plastic Biofilm]	2.04039	0.670401	3.04354	0.00233812	0.282912	FALSE	d__Bacteria;p__Proteobacteria;c__Alphaproteobacteria;o__Rhizobiales;f__Hyphomicrobiaceae;g__;s__
PSLC18	isolation_source[T.Mature Plastic Biofilm]	0.677261	0.508176	1.33273	0.182621	1	FALSE	d__Bacteria;p__Proteobacteria;c__Alphaproteobacteria;o__Caulobacterales;f__Parvularculaceae;g__Parvularcula;s__
PSLC19	isolation_source[T.Mature Plastic Biofilm]	-0.540702	0.641269	-0.843176	0.39913	1	FALSE	d__Bacteria;p__Proteobacteria;c__Alphaproteobacteria;o__Sphingomonadales;f__Sphingomonadaceae;g__Altererythrobacter;s__Altererythrobacter sp003149575
PSLC2	isolation_source[T.Mature Plastic Biofilm]	-6.59767	0.765324	-8.62075	6.65152e-18	1.03764e-15	TRUE	d__Bacteria;p__Proteobacteria;c__Gammaproteobacteria;o__Enterobacterales;f__Alteromonadaceae;g__Alteromonas;s__Alteromonas macleodii
PSLC20	isolation_source[T.Mature Plastic Biofilm]	1.20939	0.646248	1.87141	0.0612884	1	FALSE	d__Bacteria;p__Bacteroidota;c__Bacteroidia;o__J057;f__;g__;s__
PSLC21	isolation_source[T.Mature Plastic Biofilm]	0.924649	0.602342	1.53509	0.124762	1	FALSE	d__Bacteria;p__Proteobacteria;c__Alphaproteobacteria;o__Sphingomonadales;f__Sphingomonadaceae;g__Erythrobacter;s__
PSLC22	isolation_source[T.Mature Plastic Biofilm]	2.14659	0.687651	3.12163	0.0017985	0.223014	FALSE	d__Bacteria;p__Proteobacteria;c__Alphaproteobacteria;o__Caulobacterales;f__Hyphomonadaceae;g__Henriciella;s__
PSLC23	isolation_source[T.Mature Plastic Biofilm]	2.22819	0.57096	3.90253	9.51918e-05	0.0125653	FALSE	d__Bacteria;p__Cyanobacteria;c__Cyanobacteriia;o__Phormidesmiales;f__Phormidesmiaceae;g__PCC-7375;s__
PSLC24	isolation_source[T.Mature Plastic Biofilm]	0.886499	0.583007	1.52056	0.12837	1	FALSE	d__Bacteria;p__Proteobacteria;c__Alphaproteobacteria;o__Rhodobacterales;f__Rhodobacteraceae;g__JABSSA01;s__
PSLC25	isolation_source[T.Mature Plastic Biofilm]	1.7822	0.588061	3.03064	0.00244039	0.292846	FALSE	d__Bacteria;p__Proteobacteria;c__Alphaproteobacteria;o__Rhodobacterales;f__Rhodobacteraceae;g__JACOMT01;s__
PSLC26	isolation_source[T.Mature Plastic Biofilm]	2.14348	0.648041	3.30763	0.000940876	0.11855	FALSE	d__Bacteria;p__Proteobacteria;c__Alphaproteobacteria;o__Rhodobacterales;f__Rhodobacteraceae;g__Aestuariivita;s__
PSLC27	isolation_source[T.Mature Plastic Biofilm]	-0.102686	0.291901	-0.351784	0.725001	1	FALSE	d__Bacteria;p__Cyanobacteria;c__Cyanobacteriia;o__PCC-6307;f__Cyanobiaceae;g__Synechococcus_E;s__Synechococcus_E sp002724845
PSLC28	isolation_source[T.Mature Plastic Biofilm]	-0.808855	0.628341	-1.28729	0.197995	1	FALSE	d__Bacteria;p__Planctomycetota;c__Planctomycetes;o__Planctomycetales;f__Planctomycetaceae;g__;s__
PSLC29	isolation_source[T.Mature Plastic Biofilm]	-0.46802	0.0935606	-5.00232	5.66449e-07	8.44008e-05	TRUE	d__Bacteria;p__Bacteroidota;c__Bacteroidia;o__Flavobacteriales;f__Flavobacteriaceae;g__Arenibacter;s__Arenibacter algicola
PSLC3	isolation_source[T.Mature Plastic Biofilm]	-4.49799	0.708218	-6.35113	2.13735e-10	3.24877e-08	TRUE	d__Bacteria;p__Proteobacteria;c__Gammaproteobacteria;o__Pseudomonadales;f__Oleiphilaceae;g__Marinobacter;s__Marinobacter flavimaris
PSLC30	isolation_source[T.Mature Plastic Biofilm]	0.178239	0.486698	0.36622	0.714201	1	FALSE	d__Bacteria;p__Proteobacteria;c__Gammaproteobacteria;o__Enterobacterales;f__Alteromonadaceae;g__Pseudoalteromonas;s__
PSLC31	isolation_source[T.Mature Plastic Biofilm]	-0.112139	0.328844	-0.341011	0.733095	1	FALSE	d__Bacteria;p__Bacteroidota;c__Bacteroidia;o__Cytophagales;f__Amoebophilaceae;g__;s__
PSLC32	isolation_source[T.Mature Plastic Biofilm]	0.404237	0.46436	0.870525	0.384014	1	FALSE	d__Bacteria;p__Proteobacteria;c__Alphaproteobacteria;o__Rhodobacterales;f__Rhodobacteraceae;g__RR4-56;s__
PSLC33	isolation_source[T.Mature Plastic Biofilm]	-0.0952096	0.391777	-0.24302	0.80799	1	FALSE	d__Bacteria;p__Proteobacteria;c__Gammaproteobacteria;o__Woeseiales;f__Woeseiaceae;g__UBA1844;s__
PSLC34	isolation_source[T.Mature Plastic Biofilm]	-0.494095	0.31721	-1.55763	0.119321	1	FALSE	d__Bacteria;p__Proteobacteria;c__Gammaproteobacteria;o__Pseudomonadales;f__Saccharospirillaceae;g__Thalassolituus;s__Thalassolituus oleivorans
PSLC35	isolation_source[T.Mature Plastic Biofilm]	4.08022	0.656018	6.21968	4.98167e-10	7.52233e-08	TRUE	d__Bacteria;p__Proteobacteria;c__Alphaproteobacteria;o__Rhodobacterales;f__Rhodobacteraceae;g__JABSSC01;s__
PSLC36	isolation_source[T.Mature Plastic Biofilm]	-5.83766	0.481886	-12.1142	8.88122e-34	1.39435e-31	TRUE	d__Bacteria;p__Proteobacteria;c__Gammaproteobacteria;o__Enterobacterales;f__Alteromonadaceae;g__;s__
PSLC37	isolation_source[T.Mature Plastic Biofilm]	0.940037	0.539253	1.74322	0.081295	1	FALSE	d__Bacteria;p__Proteobacteria;c__Alphaproteobacteria;o__Rickettsiales;f__Rickettsiaceae;g__GCA-2402195;s__
PSLC38	isolation_source[T.Mature Plastic Biofilm]	0.414903	0.476949	0.869909	0.38435	1	FALSE	d__Bacteria;p__Proteobacteria;c__Alphaproteobacteria;o__Caulobacterales;f__Hyphomonadaceae;g__Henriciella;s__
PSLC39	isolation_source[T.Mature Plastic Biofilm]	-0.0437239	0.414723	-0.105429	0.916035	1	FALSE	d__Bacteria;p__Proteobacteria;c__Gammaproteobacteria;o__Chromatiales;f__Sedimenticolaceae;g__VMDJ01;s__
PSLC4	isolation_source[T.Mature Plastic Biofilm]	1.96786	0.782493	2.51486	0.0119078	1	FALSE	d__Bacteria;p__Proteobacteria;c__Gammaproteobacteria;o__Chromatiales;f__Sedimenticolaceae;g__VMDJ01;s__
PSLC40	isolation_source[T.Mature Plastic Biofilm]	-0.757692	0.439937	-1.72227	0.0850201	1	FALSE	d__Bacteria;p__Planctomycetota;c__Planctomycetes;o__Pirellulales;f__UBA1268;g__;s__
PSLC41	isolation_source[T.Mature Plastic Biofilm]	-0.46802	0.0935606	-5.00232	5.66449e-07	8.44008e-05	TRUE	d__Bacteria;p__Proteobacteria;c__Alphaproteobacteria;o__Rhodobacterales;f__Rhodobacteraceae;g__SW4;s__SW4 sp002732825
PSLC42	isolation_source[T.Mature Plastic Biofilm]	-0.46802	0.0935606	-5.00232	5.66449e-07	8.44008e-05	TRUE	d__Bacteria;p__Proteobacteria;c__Gammaproteobacteria;o__Burkholderiales;f__Burkholderiaceae;g__Hydrogenophaga;s__
PSLC43	isolation_source[T.Mature Plastic Biofilm]	3.33689	0.587413	5.68066	1.34178e-08	2.01267e-06	TRUE	d__Bacteria;p__Proteobacteria;c__Alphaproteobacteria;o__Sphingomonadales;f__Sphingomonadaceae;g__Erythrobacter;s__
PSLC44	isolation_source[T.Mature Plastic Biofilm]	-0.46802	0.0935606	-5.00232	5.66449e-07	8.44008e-05	TRUE	d__Bacteria;p__Proteobacteria;c__Gammaproteobacteria;o__Burkholderiales;f__Burkholderiaceae;g__Robbsia;s__
PSLC45	isolation_source[T.Mature Plastic Biofilm]	0.103516	0.388076	0.266741	0.789668	1	FALSE	d__Bacteria;p__Proteobacteria;c__Alphaproteobacteria;o__Micavibrionales;f__Micavibrionaceae;g__JAACQG01;s__
PSLC46	isolation_source[T.Mature Plastic Biofilm]	1.35531	0.471955	2.8717	0.00408271	0.469512	FALSE	d__Bacteria;p__Planctomycetota;c__Planctomycetes;o__Pirellulales;f__Pirellulaceae;g__Mariniblastus;s__
PSLC47	isolation_source[T.Mature Plastic Biofilm]	1.41825	0.553646	2.56165	0.0104175	1	FALSE	d__Bacteria;p__Proteobacteria;c__Alphaproteobacteria;o__Caulobacterales;f__Hyphomonadaceae;g__UBA5336;s__
PSLC48	isolation_source[T.Mature Plastic Biofilm]	1.69353	0.588357	2.87841	0.00399684	0.463633	FALSE	d__Bacteria;p__Proteobacteria;c__Alphaproteobacteria;o__Rhizobiales;f__Rhizobiaceae;g__JAALLB01;s__
PSLC49	isolation_source[T.Mature Plastic Biofilm]	-0.46802	0.0935606	-5.00232	5.66449e-07	8.44008e-05	TRUE	d__Bacteria;p__Bacteroidota;c__Bacteroidia;o__Flavobacteriales;f__Flavobacteriaceae;g__Nonlabens;s__
PSLC5	isolation_source[T.Mature Plastic Biofilm]	-4.25066	0.66191	-6.42181	1.34662e-10	2.06032e-08	TRUE	d__Bacteria;p__Proteobacteria;c__Gammaproteobacteria;o__Pseudomonadales;f__Saccharospirillaceae;g__;s__
PSLC50	isolation_source[T.Mature Plastic Biofilm]	-0.592372	0.399171	-1.48401	0.137807	1	FALSE	d__Bacteria;p__Proteobacteria;c__Gammaproteobacteria;o__SAR86;f__D2472;g__D2472;s__
PSLC51	isolation_source[T.Mature Plastic Biofilm]	-0.154382	0.299805	-0.514942	0.606594	1	FALSE	d__Bacteria;p__Bacteroidota;c__Bacteroidia;o__J057;f__;g__;s__
PSLC52	isolation_source[T.Mature Plastic Biofilm]	1.00614	0.544883	1.84653	0.0648149	1	FALSE	d__Bacteria;p__Proteobacteria;c__Alphaproteobacteria;o__Rhodobacterales;f__Rhodobacteraceae;g__Tateyamaria;s__
PSLC53	isolation_source[T.Mature Plastic Biofilm]	2.1389	0.666188	3.21066	0.00132432	0.16554	FALSE	d__Bacteria;p__Proteobacteria;c__Alphaproteobacteria;o__Rhodobacterales;f__Rhodobacteraceae;g__Thalassobacter;s__
PSLC54	isolation_source[T.Mature Plastic Biofilm]	-0.115767	0.35287	-0.328074	0.742856	1	FALSE	d__Bacteria;p__Proteobacteria;c__Alphaproteobacteria;o__Rhodobacterales;f__Rhodobacteraceae;g__Yoonia;s__
PSLC55	isolation_source[T.Mature Plastic Biofilm]	0.845154	0.510895	1.65426	0.0980741	1	FALSE	d__Bacteria;p__Proteobacteria;c__Gammaproteobacteria;o__Coxiellales;f__Coxiellaceae;g__CACHNP01;s__
PSLC56	isolation_source[T.Mature Plastic Biofilm]	0.173018	0.675861	0.255996	0.797954	1	FALSE	d__Bacteria;p__Bacteroidota;c__Bacteroidia;o__Flavobacteriales;f__Flavobacteriaceae;g__Flaviramulus;s__
PSLC57	isolation_source[T.Mature Plastic Biofilm]	-0.50818	0.408566	-1.24381	0.213568	1	FALSE	d__Bacteria;p__Bacteroidota;c__Bacteroidia;o__Flavobacteriales;f__Flavobacteriaceae;g__Cellulophaga;s__Cellulophaga tyrosinoxydans
PSLC58	isolation_source[T.Mature Plastic Biofilm]	0.190659	0.43771	0.435584	0.663139	1	FALSE	d__Bacteria;p__Proteobacteria;c__Gammaproteobacteria;o__Pseudomonadales;f__HTCC2089;g__;s__
PSLC59	isolation_source[T.Mature Plastic Biofilm]	0.207113	0.448109	0.462193	0.643943	1	FALSE	d__Bacteria;p__Proteobacteria;c__Alphaproteobacteria;o__Sphingomonadales;f__Sphingomonadaceae;g__Erythrobacter;s__
PSLC6	isolation_source[T.Mature Plastic Biofilm]	2.51232	0.697628	3.60123	0.000316711	0.0411724	FALSE	d__Bacteria;p__Proteobacteria;c__Alphaproteobacteria;o__Caulobacterales;f__Parvularculaceae;g__;s__
PSLC60	isolation_source[T.Mature Plastic Biofilm]	0.113505	0.424022	0.267686	0.788941	1	FALSE	d__Bacteria;p__Proteobacteria;c__Alphaproteobacteria;o__UBA8366;f__GCA-2696645;g__;s__
PSLC61	isolation_source[T.Mature Plastic Biofilm]	1.14171	0.519255	2.19874	0.0278961	1	FALSE	d__Bacteria;p__Proteobacteria;c__Alphaproteobacteria;o__Caulobacterales;f__Hyphomonadaceae;g__UBA5336;s__
PSLC62	isolation_source[T.Mature Plastic Biofilm]	0.562843	0.453795	1.2403	0.214863	1	FALSE	d__Bacteria;p__Proteobacteria;c__Alphaproteobacteria;o__Rhodobacterales;f__Rhodobacteraceae;g__Amylibacter;s__
PSLC63	isolation_source[T.Mature Plastic Biofilm]	-0.117866	0.33388	-0.35302	0.724074	1	FALSE	d__Bacteria;p__Proteobacteria;c__Alphaproteobacteria;o__Rhodobacterales;f__Rhodobacteraceae;g__;s__
PSLC64	isolation_source[T.Mature Plastic Biofilm]	-0.0698585	0.389942	-0.179151	0.857819	1	FALSE	d__Bacteria;p__Patescibacteria;c__Gracilibacteria;o__BD1-5;f__UBA6164;g__UBA6489;s__
PSLC65	isolation_source[T.Mature Plastic Biofilm]	0.513661	0.439897	1.16768	0.242934	1	FALSE	d__Bacteria;p__Proteobacteria;c__Alphaproteobacteria;o__Rhizobiales;f__Rhizobiaceae;g__Ahrensia;s__
PSLC66	isolation_source[T.Mature Plastic Biofilm]	0.188191	0.420599	0.447435	0.654561	1	FALSE	d__Bacteria;p__Proteobacteria;c__Alphaproteobacteria;o__Rhodobacterales;f__Rhodobacteraceae;g__;s__
PSLC67	isolation_source[T.Mature Plastic Biofilm]	0.571071	0.524052	1.08972	0.275836	1	FALSE	d__Bacteria;p__Proteobacteria;c__Alphaproteobacteria;o__Caulobacterales;f__Hyphomonadaceae;g__Henriciella;s__
PSLC68	isolation_source[T.Mature Plastic Biofilm]	-0.134116	0.552665	-0.242671	0.808261	1	FALSE	d__Bacteria;p__Proteobacteria;c__Alphaproteobacteria;o__Rhodobacterales;f__Rhodobacteraceae;g__Yoonia;s__
PSLC69	isolation_source[T.Mature Plastic Biofilm]	-0.493504	0.326016	-1.51374	0.130091	1	FALSE	d__Bacteria;p__Proteobacteria;c__Gammaproteobacteria;o__Pseudomonadales;f__Moraxellaceae;g__;s__
PSLC7	isolation_source[T.Mature Plastic Biofilm]	1.95004	0.636635	3.06304	0.002191	0.267474	FALSE	d__Bacteria;p__Proteobacteria;c__Alphaproteobacteria;o__Caulobacterales;f__Hyphomonadaceae;g__;s__
PSLC70	isolation_source[T.Mature Plastic Biofilm]	0.999473	0.525031	1.90365	0.0569563	1	FALSE	d__Bacteria;p__Proteobacteria;c__Alphaproteobacteria;o__Caulobacterales;f__Hyphomonadaceae;g__;s__
PSLC71	isolation_source[T.Mature Plastic Biofilm]	0.3666	0.454494	0.806612	0.41989	1	FALSE	d__Bacteria;p__Proteobacteria;c__Alphaproteobacteria;o__Rhodobacterales;f__Rhodobacteraceae;g__Roseovarius;s__
PSLC72	isolation_source[T.Mature Plastic Biofilm]	-1.55698	0.566945	-2.74627	0.00602779	0.687168	FALSE	d__Bacteria;p__Bacteroidota;c__Bacteroidia;o__Flavobacteriales;f__Flavobacteriaceae;g__Nonlabens;s__Nonlabens tegetincola
PSLC73	isolation_source[T.Mature Plastic Biofilm]	-0.0189502	0.478714	-0.0395856	0.968424	1	FALSE	d__Bacteria;p__Verrucomicrobiota;c__Verrucomicrobiae;o__Opitutales;f__DSM-45221;g__BACL24;s__
PSLC74	isolation_source[T.Mature Plastic Biofilm]	-0.256549	0.242157	-1.05943	0.289404	1	FALSE	d__Bacteria;p__Proteobacteria;c__Alphaproteobacteria;o__Sphingomonadales;f__Sphingomonadaceae;g__Alg239-R122;s__
PSLC75	isolation_source[T.Mature Plastic Biofilm]	2.43593	0.509893	4.77733	1.77637e-06	0.00023981	TRUE	d__Bacteria;p__Bacteroidota;c__Bacteroidia;o__Chitinophagales;f__Saprospiraceae;g__;s__
PSLC76	isolation_source[T.Mature Plastic Biofilm]	0.676586	0.4885	1.38503	0.166044	1	FALSE	d__Bacteria;p__Proteobacteria;c__Alphaproteobacteria;o__Rhizobiales;f__Rhizobiaceae;g__JAALLB01;s__
PSLC77	isolation_source[T.Mature Plastic Biofilm]	-0.054934	0.430036	-0.127743	0.898352	1	FALSE	d__Bacteria;p__Proteobacteria;c__Alphaproteobacteria;o__Rhodobacterales;f__Rhodobacteraceae;g__Aliishimia;s__
PSLC78	isolation_source[T.Mature Plastic Biofilm]	-0.0454554	0.450669	-0.100862	0.91966	1	FALSE	d__Bacteria;p__Actinobacteriota;c__Acidimicrobiia;o__Acidimicrobiales;f__UBA10347;g__UBA10347;s__
PSLC79	isolation_source[T.Mature Plastic Biofilm]	-0.122249	0.349076	-0.350207	0.726183	1	FALSE	d__Bacteria;p__Proteobacteria;c__Gammaproteobacteria;o__JABDGN01;f__;g__;s__
PSLC8	isolation_source[T.Mature Plastic Biofilm]	2.5943	0.723105	3.58772	0.000333585	0.0430324	FALSE	d__Bacteria;p__Proteobacteria;c__Alphaproteobacteria;o__Rhodobacterales;f__Rhodobacteraceae;g__JABSSA01;s__
PSLC80	isolation_source[T.Mature Plastic Biofilm]	-0.795224	0.563381	-1.41152	0.158091	1	FALSE	d__Bacteria;p__Bacteroidota;c__Bacteroidia;o__Flavobacteriales;f__UBA10066;g__;s__
PSLC81	isolation_source[T.Mature Plastic Biofilm]	0.606494	0.461657	1.31373	0.188936	1	FALSE	d__Bacteria;p__Proteobacteria;c__Alphaproteobacteria;o__Rhizobiales;f__Hyphomicrobiaceae;g__;s__
PSLC82	isolation_source[T.Mature Plastic Biofilm]	-0.0644267	0.422414	-0.15252	0.878777	1	FALSE	d__Bacteria;p__Proteobacteria;c__Alphaproteobacteria;o__Rhodobacterales;f__Rhodobacteraceae;g__IMCC34051;s__
PSLC83	isolation_source[T.Mature Plastic Biofilm]	0.0273874	0.350613	0.0781129	0.937738	1	FALSE	d__Bacteria;p__Proteobacteria;c__Alphaproteobacteria;o__Caulobacterales;f__Hyphomonadaceae;g__Henriciella;s__
PSLC84	isolation_source[T.Mature Plastic Biofilm]	0.405276	0.500179	0.810263	0.417789	1	FALSE	d__Bacteria;p__Proteobacteria;c__Alphaproteobacteria;o__Sphingomonadales;f__Sphingomonadaceae;g__Erythrobacter;s__
PSLC85	isolation_source[T.Mature Plastic Biofilm]	0.0408932	0.364373	0.112229	0.910642	1	FALSE	d__Bacteria;p__Proteobacteria;c__Gammaproteobacteria;o__Francisellales;f__Francisellaceae;g__;s__
PSLC86	isolation_source[T.Mature Plastic Biofilm]	0.14353	0.432565	0.33181	0.740032	1	FALSE	d__Bacteria;p__Bacteroidota;c__Bacteroidia;o__Cytophagales;f__Amoebophilaceae;g__;s__
PSLC87	isolation_source[T.Mature Plastic Biofilm]	1.56397	0.60615	2.58016	0.00987538	1	FALSE	d__Bacteria;p__Proteobacteria;c__Alphaproteobacteria;o__Rhodobacterales;f__Rhodobacteraceae;g__Amylibacter;s__
PSLC88	isolation_source[T.Mature Plastic Biofilm]	0.449219	0.469439	0.956928	0.338604	1	FALSE	d__Bacteria;p__Proteobacteria;c__Alphaproteobacteria;o__Rhodobacterales;f__Rhodobacteraceae;g__Neomegalonema;s__
PSLC89	isolation_source[T.Mature Plastic Biofilm]	2.19123	0.629747	3.47954	0.000502277	0.0642915	FALSE	d__Bacteria;p__Proteobacteria;c__Alphaproteobacteria;o__Caulobacterales;f__Hyphomonadaceae;g__Henriciella;s__
PSLC9	isolation_source[T.Mature Plastic Biofilm]	3.94655	0.606081	6.51159	7.43594e-11	1.14513e-08	TRUE	d__Bacteria;p__Proteobacteria;c__Alphaproteobacteria;o__Rhizobiales;f__Rhizobiaceae;g__Ahrensia;s__
PSLC90	isolation_source[T.Mature Plastic Biofilm]	-0.508103	0.379676	-1.33825	0.180813	1	FALSE	d__Bacteria;p__Bacteroidota;c__Bacteroidia;o__Flavobacteriales;f__Flavobacteriaceae;g__Flavobacterium;s__
PSLC91	isolation_source[T.Mature Plastic Biofilm]	1.64434	0.536438	3.06529	0.00217459	0.267474	FALSE	d__Bacteria;p__Proteobacteria;c__Alphaproteobacteria;o__Caulobacterales;f__Hyphomonadaceae;g__UBA5336;s__
PSLC92	isolation_source[T.Mature Plastic Biofilm]	-0.302018	0.20185	-1.49625	0.134589	1	FALSE	d__Bacteria;p__Proteobacteria;c__Gammaproteobacteria;o__Pseudomonadales;f__Saccharospirillaceae;g__Oleibacter;s__
PSLC93	isolation_source[T.Mature Plastic Biofilm]	-0.46802	0.0935606	-5.00232	5.66449e-07	8.44008e-05	TRUE	d__Bacteria;p__Bacteroidota;c__Bacteroidia;o__Flavobacteriales;f__Flavobacteriaceae;g__Muricauda;s__Muricauda beolgyonensis
PSLC94	isolation_source[T.Mature Plastic Biofilm]	0.160031	0.404543	0.395585	0.692411	1	FALSE	d__Bacteria;p__Proteobacteria;c__Gammaproteobacteria;o__Woeseiales;f__Woeseiaceae;g__;s__
PSLC95	isolation_source[T.Mature Plastic Biofilm]	-0.135231	0.307228	-0.440166	0.659817	1	FALSE	d__Bacteria;p__Proteobacteria;c__Alphaproteobacteria;o__Caulobacterales;f__Hyphomonadaceae;g__Henriciella;s__
PSLC96	isolation_source[T.Mature Plastic Biofilm]	1.27651	0.598499	2.13285	0.0329371	1	FALSE	d__Bacteria;p__Proteobacteria;c__Alphaproteobacteria;o__Rhodobacterales;f__Rhodobacteraceae;g__Aliishimia;s__
PSLC97	isolation_source[T.Mature Plastic Biofilm]	0.0920589	0.423377	0.21744	0.827866	1	FALSE	d__Bacteria;p__Verrucomicrobiota;c__Verrucomicrobiae;o__Methylacidiphilales;f__;g__;s__
PSLC98	isolation_source[T.Mature Plastic Biofilm]	2.28141	0.546521	4.17442	2.9874e-05	0.00397325	FALSE	d__Bacteria;p__Proteobacteria;c__Alphaproteobacteria;o__Caulobacterales;f__Hyphomonadaceae;g__Henriciella;s__
PSLC99	isolation_source[T.Mature Plastic Biofilm]	3.02491	0.618043	4.89433	9.86408e-07	0.000134152	TRUE	d__Bacteria;p__Proteobacteria;c__Alphaproteobacteria;o__Caulobacterales;f__Hyphomonadaceae;g__Henriciella;s__
