## Supplementary material for "Leviathan: A fast, memory-efficient, and scalable taxonomic and pathway profiler for (pan)genome-resolved metagenomics and metatranscriptomics": Table S5

### Sheet: Sheet1
# BiDirectional Clustered Networks Leiden communities, connectivities, and betweenness-centrality node-level statistics
Network	BDCN(Caries-enriched)			BDCN(Caries-free-enriched)			Union
Metric	Cluster	Connectivity	Betweenness-Centrality	Cluster	Connectivity	Betweenness-Centrality	Connectivity	Betweenness-Centrality
Nodes[Clustered]
BC1|M00007	Leiden[+]_1	0.137287	0.0120664	Leiden[-]_2	0.156066	0.00511374	0.293353	0.0261398
BC1|M00123	Leiden[+]_1	0.117699	0	Leiden[-]_2	0.313055	0	0.430754	0
BC16|M00005	Leiden[+]_1	0.0439087	0.0015083	Leiden[-]_4	0.032096	0	0.0760047	0.0850051
BC16|M00579	Leiden[+]_1	0.0763271	0	Leiden[-]_4	0.05025	0	0.126577	0
BC21|M00005	Leiden[+]_1	0.0407779	0				0.0407779	0
BC46|M00002	Leiden[+]_1	0.257672	0				0.257672	0
BC46|M00579	Leiden[+]_1	0.0257308	0.0565611	Leiden[-]_3	0.0316046	0.00299771	0.0573354	0.170719
BC7|M00125	Leiden[+]_1	0.063186	0	Leiden[-]_5	0.0656631	0	0.128849	0
BC7|M00169	Leiden[+]_1	0.0300211	0.0331825	Leiden[-]_5	0.0342536	0	0.0642748	0.157143
BC7|M00854	Leiden[+]_1	0.174429	0	Leiden[-]_5	0.0727233	0	0.247152	0
BC8|M00093	Leiden[+]_1	0.0437585	0	Leiden[-]_1	0.0654955	0.00828778	0.109254	0.142553
BC9|M00082	Leiden[+]_1	0.082638	0				0.082638	0
BC1|M00125	Leiden[+]_1	0.163404	0	Leiden[-]_8	0.178944	0	0.342348	0.0790274
BC22|M00019	Leiden[+]_1	0.286601	0	Leiden[-]_1	0.226707	0	0.513309	0
BC28|M00005	Leiden[+]_1	0.0610054	0				0.0610054	0
BC8|M00121	Leiden[+]_1	0.129721	0				0.129721	0
BC1|M00577	Leiden[+]_1	0.113439	0	Leiden[-]_2	0.321838	0	0.435277	0.0863222
BC119|M00005	Leiden[+]_1	0.0414448	0.0120664				0.0414448	0.0858156
BC37|M00307	Leiden[+]_7	0.0235015	0				0.0235015	0
BC1|M00307	Leiden[+]_7	0.0235015	0				0.0235015	0
BC125|M00002	Leiden[+]_3	0.294339	0				0.294339	0
BC125|M00005	Leiden[+]_3	0.216588	0				0.216588	0
BC126|M00885	Leiden[+]_3	0.0171993	0.000754148	Leiden[-]_12	3.26462e-05	0	0.0172319	0.000101317
BC126|M00886	Leiden[+]_3	0.0171993	0.0015083	Leiden[-]_12	3.26462e-05	0	0.0172319	0.000202634
BC51|M00307	Leiden[+]_3	0.0682019	0.000754148				0.0682019	0
BC59|M00885	Leiden[+]_6	0.171391	0				0.171391	0
BC16|M00307	Leiden[+]_6	0.0632694	0.000754148	Leiden[-]_4	0.198282	0	0.261552	0.0175279
BC59|M00886	Leiden[+]_6	0.171391	0				0.171391	0
BC123|M00885	Leiden[+]_4	0.0938762	0				0.0938762	0
BC16|M00885	Leiden[+]_4	0.127154	0				0.127154	0
BC16|M00886	Leiden[+]_4	0.127154	0				0.127154	0
BC123|M00886	Leiden[+]_4	0.0938762	0				0.0938762	0
BC23|M00885	Leiden[+]_8	0.0371313	0				0.0371313	0
BC23|M00886	Leiden[+]_8	0.0371313	0				0.0371313	0
BC36|M00885	Leiden[+]_2	0.220434	0				0.220434	0
BC1|M00579	Leiden[+]_2	0.253956	0	Leiden[-]_8	0.382285	0	0.636241	0.049848
BC11a|M00970	Leiden[+]_2	0.0119918	0.0105581				0.0119918	0.0429585
BC18|M00579	Leiden[+]_2	0.0275699	0				0.0275699	0
BC36|M00886	Leiden[+]_2	0.220434	0				0.220434	0
BC8|M00015	Leiden[+]_2	0.016197	0				0.016197	0
BC8|M00064	Leiden[+]_2	0.0447662	0				0.0447662	0
BC51|M00086	Leiden[+]_5	0.0042825	0.00226244				0.0042825	0.000506586
BC6|M00157	Leiden[+]_5	0.21305	0				0.21305	0
BC6|M00307	Leiden[+]_5	0.130828	0				0.130828	0
BC8|M00052	Leiden[+]_5	0.101212	0	Leiden[-]_16	0.0303195	0	0.131532	0.000303951
BC21|M00886	Leiden[+]_9	0.00582614	0				0.00582614	0
BC21|M00885	Leiden[+]_9	0.00582614	0				0.00582614	0
BC3|M00886	Leiden[+]_10	0.0129529	0				0.0129529	0
BC3|M00885	Leiden[+]_10	0.0129529	0				0.0129529	0
BC51|M00886	Leiden[+]_11	0.0627589	0	Leiden[-]_7	0.0202594	0	0.0830183	0
BC51|M00885	Leiden[+]_11	0.0627589	0	Leiden[-]_7	0.0202594	0	0.0830183	0
BC6|M00886	Leiden[+]_12	0.133721	0				0.133721	0
BC6|M00885	Leiden[+]_12	0.133721	0				0.133721	0
BC0a|M00151				Leiden[-]_7	0.0274207	0	0.0274207	0
BC0a|M00554				Leiden[-]_7	0.00751151	0.000529007	0.00751151	0.000303951
BC59|M00005				Leiden[-]_7	0.00651687	0.000881679	0.00651687	0.000506586
BC1|M00018				Leiden[-]_2	0.129605	0.0024687	0.129605	0.00871327
BC1|M00015				Leiden[-]_2	0.14498	0.00476107	0.14498	0.0173252
BC1|M00019				Leiden[-]_2	0.322792	0	0.322792	0
BC1|M00049				Leiden[-]_2	0.535063	0	0.535063	0
BC1|M00083				Leiden[-]_2	0.219548	0	0.219548	0
BC1|M00120				Leiden[-]_2	0.176872	0	0.176872	0
BC1|M00527				Leiden[-]_2	0.173507	0	0.173507	0
BC1|M00570				Leiden[-]_2	0.33144	0	0.33144	0
BC1|M00924				Leiden[-]_2	0.582509	0	0.582509	0
BC5|M00307				Leiden[-]_2	0.0299994	0.0148122	0.0299994	0.0817629
BC1|M00052				Leiden[-]_2	0.113208	0.00211603	0.113208	0.00121581
BC1|M00053				Leiden[-]_2	0.0631997	0.00599542	0.0631997	0.0326241
BC1|M00063				Leiden[-]_2	0.15363	0.00511374	0.15363	0.0822695
BC1|M00064				Leiden[-]_2	0.0776053	0.00511374	0.0776053	0.0175279
BC1|M00021				Leiden[-]_8	0.654413	0	0.654413	0
BC9|M00086				Leiden[-]_8	0.0582671	0.00105801	0.0582671	0.0735562
BC9|M00970				Leiden[-]_8	0.301934	0	0.301934	0
BC1|M00885				Leiden[-]_11	0.293846	0	0.293846	0
BC1|M00886				Leiden[-]_11	0.293846	0	0.293846	0
BC12|M00886				Leiden[-]_9	0.0576032	0	0.0576032	0
BC12|M00885				Leiden[-]_9	0.0576032	0	0.0576032	0
BC4|M00002				Leiden[-]_9	0.0704885	0	0.0704885	0
BC12|M00307				Leiden[-]_3	0.153776	0	0.153776	0
BC131|M00885				Leiden[-]_3	0.493779	0.00211603	0.493779	0.0328267
BC131|M00886				Leiden[-]_3	0.493779	0	0.493779	0
BC22|M00885				Leiden[-]_3	0.246715	0	0.246715	0
BC22|M00886				Leiden[-]_3	0.246715	0	0.246715	0
BC9|M00885				Leiden[-]_3	0.269171	0	0.269171	0
BC9|M00886				Leiden[-]_3	0.269171	0	0.269171	0
BC7|M00002				Leiden[-]_3	0.126058	0	0.126058	0
BC7|M00003				Leiden[-]_3	0.164851	0	0.164851	0
BC7|M00134				Leiden[-]_3	0.00780634	0.00529007	0.00780634	0.0267477
BC22|M00001				Leiden[-]_1	0.541867	0	0.541867	0
BC15|M00970				Leiden[-]_1	0.0379632	0.00687709	0.0379632	0.0177305
BC22|M00005				Leiden[-]_1	0.117127	0.00141069	0.117127	0.000810537
BC8|M00003				Leiden[-]_1	0.586106	0	0.586106	0
BC8|M00004				Leiden[-]_1	0.564807	0	0.564807	0
BC8|M00007				Leiden[-]_1	0.41109	0	0.41109	0
BC8|M00018				Leiden[-]_1	0.131937	0	0.131937	0
BC8|M00048				Leiden[-]_1	0.0648572	0.0149885	0.0648572	0.0568389
BC8|M00150				Leiden[-]_1	0.462363	0	0.462363	0
BC8|M00432				Leiden[-]_1	0.146068	0.00158702	0.146068	0.00780142
BC8|M00554				Leiden[-]_1	0.0933642	0.00793511	0.0933642	0.025228
BC8|M00632				Leiden[-]_1	0.113305	0	0.113305	0
BC22|M00579				Leiden[-]_1	0.0884027	0.00317404	0.0884027	0.0224924
BC22|M00549				Leiden[-]_1	0.17626	0.00158702	0.17626	0.000911854
BC22|M00854				Leiden[-]_1	0.4282	0	0.4282	0
BC22|M00909				Leiden[-]_1	0.276844	0	0.276844	0
BC8|M00006				Leiden[-]_1	0.115604	0.0132252	0.115604	0.0764944
BC8|M00020				Leiden[-]_1	0.0849906	0.000529007	0.0849906	0.000303951
BC8|M00021				Leiden[-]_1	0.302691	0	0.302691	0
BC16|M00002				Leiden[-]_4	0.551656	0	0.551656	0
BC16|M00003				Leiden[-]_4	0.747602	0	0.747602	0
BC16|M00082				Leiden[-]_4	0.170388	0	0.170388	0
BC16|M00086				Leiden[-]_4	0.0171864	0.0074061	0.0171864	0.0753799
BC41|M00005				Leiden[-]_4	0.344229	0	0.344229	0
BC41|M00970				Leiden[-]_4	0.0439371	0.00158702	0.0439371	0.00121581
BC7|M00885				Leiden[-]_4	0.189942	0	0.189942	0
BC7|M00886				Leiden[-]_4	0.189942	0	0.189942	0
BC18|M00855				Leiden[-]_6	0.124244	0	0.124244	0
BC18|M00002				Leiden[-]_6	0.330659	0	0.330659	0
BC18|M00885				Leiden[-]_6	0.288455	0	0.288455	0
BC18|M00886				Leiden[-]_6	0.288455	0	0.288455	0
BC36|M00855				Leiden[-]_6	0.407816	0	0.407816	0
BC36|M00006				Leiden[-]_6	0.0687532	0.00141069	0.0687532	0.000810537
BC19|M00885				Leiden[-]_13	0.0064354	0	0.0064354	0
BC19|M00886				Leiden[-]_13	0.0064354	0	0.0064354	0
BC22|M00045				Leiden[-]_14	0.0556932	0	0.0556932	0
BC22|M00140				Leiden[-]_14	0.0556932	0	0.0556932	0
BC30|M00005				Leiden[-]_10	0.128424	0.000176336	0.128424	0.000101317
BC4|M00885				Leiden[-]_10	0.493792	0	0.493792	0
BC4|M00886				Leiden[-]_10	0.493792	0	0.493792	0
BC8|M00570				Leiden[-]_15	0.0344196	0	0.0344196	0
BC8|M00019				Leiden[-]_15	0.0344196	0	0.0344196	0
BC8|M00579				Leiden[-]_16	0.0303195	0	0.0303195	0
BC7|M00005				Leiden[-]_5	0.0195924	0	0.0195924	0
BC82|M00885				Leiden[-]_5	0.29412	0	0.29412	0
BC82|M00886				Leiden[-]_5	0.29412	0	0.29412	0
BC7|M00045				Leiden[-]_5	0.276433	0	0.276433	0
BC7|M00307				Leiden[-]_5	0.0558571	0.00141069	0.0558571	0.00881459
BC7|M00579				Leiden[-]_5	0.0577547	0	0.0577547	0
BC7|M00554				Leiden[-]_5	0.00421301	0.00617175	0.00421301	0.0661601
BC12|M00003				Leiden[-]_17	0.114544	0	0.114544	0
BC12|M00002				Leiden[-]_17	0.114544	0	0.114544	0
BC8|M00886				Leiden[-]_18	0.000661914	0	0.000661914	0
BC8|M00885				Leiden[-]_18	0.000661914	0	0.000661914	0
