## Supplementary material for "Leviathan: A fast, memory-efficient, and scalable taxonomic and pathway profiler for (pan)genome-resolved metagenomics and metatranscriptomics": Table S6

### Sheet: Sheet1
# Overlap coefficients between KEGG modules based KEGG ortholog sets
id_module_1	id_module_2	overlap_coefficient
M00002	M00001	1
M00009	M00149	1
M00883	M00882	1
M00885	M00848	1
M00885	M00886	1
M00011	M00009	1
M00886	M00848	1
M00886	M00885	1
M00570	M00019	1
M00895	M00127	1
M00010	M00009	1
M00554	M00632	1
M00897	M00898	1
M00898	M00897	1
M00528	M00804	1
M00019	M00570	1
M00913	M00119	1
M00913	M00914	1
M00834	M00833	1
M00011	M00148	1
M00011	M00149	1
M00011	M00150	1
M00848	M00886	1
M00832	M00828	1
M00832	M00827	1
M00828	M00832	1
M00844	M00029	1
M00828	M00827	1
M00827	M00832	1
M00848	M00885	1
M00827	M00828	1
M00882	M00883	1
M00823	M00780	1
M00804	M00528	1
M00780	M00823	1
M00763	M00031	1
M00862	M00104	1
M00632	M00554	1
M00053	M00938	1
M00009	M00150	1
M00833	M00834	1
M00009	M00148	1
M00119	M00913	1
M00149	M00011	1
M00365	M00364	1
M00004	M00007	1
M00004	M00006	1
M00148	M00011	1
M00148	M00009	1
M00127	M00895	1
M00106	M00104	1
M00006	M00004	1
M00104	M00862	1
M00982	M00149	1
M00104	M00106	1
M00982	M00150	1
M00099	M00094	1
M00094	M00099	1
M00001	M00002	1
M00149	M00982	1
M00149	M00009	1
M00150	M00009	1
M00009	M00010	1
M00009	M00011	1
M00938	M00053	1
M00172	M00169	1
M00031	M00763	1
M00169	M00172	1
M00364	M00365	1
M00150	M00982	1
M00914	M00913	1
M00150	M00011	1
M00007	M00004	1
M00029	M00844	1
M00959	M00958	0.904762
M00958	M00959	0.904762
M00060	M00866	0.9
M00527	M00016	0.9
M00926	M00121	0.9
M00121	M00926	0.9
M00866	M00060	0.9
M00016	M00527	0.9
M00527	M00526	0.888889
M00526	M00527	0.888889
M00016	M00526	0.888889
M00526	M00016	0.888889
M00173	M00620	0.882353
M00620	M00173	0.882353
M00868	M00121	0.875
M00121	M00868	0.875
M00838	M00837	0.857143
M00837	M00838	0.857143
M00356	M00357	0.842105
M00356	M00563	0.842105
M00357	M00356	0.842105
M00563	M00356	0.842105
M00567	M00356	0.842105
M00356	M00567	0.842105
M00123	M00577	0.833333
M00025	M00024	0.833333
M00577	M00123	0.833333
M00024	M00025	0.833333
M00085	M00087	0.833333
M00087	M00085	0.833333
M00577	M00573	0.8
M00930	M00931	0.8
M00573	M00123	0.8
M00573	M00577	0.8
M00345	M00580	0.8
M00126	M00841	0.8
M00841	M00126	0.8
M00580	M00345	0.8
M00123	M00573	0.8
M00567	M00357	0.8
M00357	M00567	0.8
M00931	M00930	0.8
M00982	M00009	0.791667
M00009	M00982	0.791667
M00116	M00932	0.777778
M00932	M00116	0.777778
M00002	M00003	0.769231
M00003	M00002	0.769231
M00978	M00844	0.75
M00977	M00976	0.75
M00432	M00535	0.75
M00009	M00168	0.75
M00174	M00528	0.75
M00123	M00950	0.75
M00926	M00868	0.75
M00171	M00170	0.75
M00171	M00168	0.75
M00170	M00171	0.75
M00168	M00171	0.75
M00168	M00012	0.75
M00168	M00011	0.75
M00168	M00009	0.75
M00976	M00977	0.75
M00950	M00123	0.75
M00950	M00573	0.75
M00950	M00577	0.75
M00887	M00741	0.75
M00077	M00076	0.75
M00577	M00950	0.75
M00073	M00074	0.75
M00741	M00887	0.75
M00868	M00926	0.75
M00074	M00073	0.75
M00528	M00174	0.75
M00076	M00077	0.75
M00011	M00168	0.75
M00573	M00950	0.75
M00535	M00432	0.75
M00012	M00168	0.75
M00844	M00978	0.75
M00038	M00912	0.727273
M00912	M00038	0.727273
M00012	M00009	0.727273
M00009	M00012	0.727273
M00117	M00989	0.7
M00989	M00117	0.7
M00563	M00357	0.695652
M00563	M00567	0.695652
M00567	M00563	0.695652
M00357	M00563	0.695652
M00088	M00095	0.666667
M00076	M00078	0.666667
M00137	M00940	0.666667
M00078	M00076	0.666667
M00976	M00110	0.666667
M00982	M00011	0.666667
M00977	M00110	0.666667
M00088	M00849	0.666667
M00119	M00914	0.666667
M00035	M00338	0.666667
M00988	M00843	0.666667
M00110	M00977	0.666667
M00095	M00088	0.666667
M00988	M00842	0.666667
M00110	M00976	0.666667
M00109	M00108	0.666667
M00108	M00109	0.666667
M00011	M00982	0.666667
M00338	M00035	0.666667
M00149	M00173	0.666667
M00672	M00673	0.666667
M00149	M00374	0.666667
M00525	M00527	0.666667
M00527	M00525	0.666667
M00910	M00040	0.666667
M00910	M00024	0.666667
M00016	M00525	0.666667
M00862	M00861	0.666667
M00673	M00672	0.666667
M00024	M00910	0.666667
M00700	M00702	0.666667
M00702	M00700	0.666667
M00725	M00726	0.666667
M00726	M00725	0.666667
M00726	M00730	0.666667
M00730	M00726	0.666667
M00861	M00862	0.666667
M00433	M00030	0.666667
M00525	M00016	0.666667
M00374	M00149	0.666667
M00843	M00842	0.666667
M00940	M00137	0.666667
M00007	M00165	0.666667
M00165	M00007	0.666667
M00030	M00433	0.666667
M00173	M00149	0.666667
M00849	M00088	0.666667
M00842	M00988	0.666667
M00842	M00843	0.666667
M00843	M00988	0.666667
M00914	M00119	0.666667
M00366	M00367	0.666667
M00367	M00366	0.666667
M00040	M00910	0.666667
M00909	M00001	0.625
M00115	M00912	0.625
M00924	M00925	0.625
M00925	M00924	0.625
M00095	M00849	0.625
M00912	M00115	0.625
M00849	M00095	0.625
M00001	M00909	0.625
M00010	M00012	0.625
M00012	M00010	0.625
M00003	M00001	0.619048
M00001	M00003	0.619048
M00102	M00101	0.615385
M00101	M00102	0.615385
M00798	M00799	0.6
M00006	M00008	0.6
M00357	M00422	0.6
M00008	M00004	0.6
M00008	M00006	0.6
M00926	M00846	0.6
M00039	M00137	0.6
M00377	M00140	0.6
M00422	M00357	0.6
M00846	M00926	0.6
M00004	M00008	0.6
M00140	M00377	0.6
M00799	M00798	0.6
M00137	M00039	0.6
M00173	M00374	0.583333
M00374	M00173	0.583333
M00061	M00631	0.571429
M00028	M00845	0.571429
M00956	M00957	0.571429
M00565	M00854	0.571429
M00129	M00014	0.571429
M00631	M00061	0.571429
M00014	M00129	0.571429
M00845	M00028	0.571429
M00874	M00873	0.571429
M00873	M00874	0.571429
M00854	M00565	0.571429
M00957	M00956	0.571429
M00526	M00018	0.555556
M00530	M00529	0.555556
M00529	M00530	0.555556
M00526	M00525	0.555556
M00525	M00526	0.555556
M00018	M00526	0.555556
M00011	M00620	0.529412
M00620	M00011	0.529412
M00374	M00620	0.529412
M00620	M00009	0.529412
M00009	M00620	0.529412
M00620	M00374	0.529412
M00003	M00165	0.526316
M00165	M00003	0.526316
M00802	M00801	0.5
M00804	M00174	0.5
M00803	M00800	0.5
M00110	M00107	0.5
M00800	M00803	0.5
M00801	M00802	0.5
M00112	M00933	0.5
M00308	M00633	0.5
M00527	M00018	0.5
M00029	M00978	0.5
M00174	M00804	0.5
M00107	M00977	0.5
M00104	M00861	0.5
M00107	M00976	0.5
M00107	M00110	0.5
M00992	M00991	0.5
M00309	M00633	0.5
M00149	M00376	0.5
M00344	M00003	0.5
M00096	M00365	0.5
M00844	M00845	0.5
M00173	M00172	0.5
M00433	M00608	0.5
M00845	M00844	0.5
M00846	M00121	0.5
M00095	M00365	0.5
M00849	M00365	0.5
M00344	M00165	0.5
M00991	M00992	0.5
M00534	M00638	0.5
M00113	M00861	0.5
M00016	M00018	0.5
M00001	M00892	0.5
M00018	M00017	0.5
M00018	M00016	0.5
M00549	M00001	0.5
M00572	M00083	0.5
M00017	M00018	0.5
M00576	M00850	0.5
M00579	M00357	0.5
M00608	M00433	0.5
M00538	M00537	0.5
M00611	M00612	0.5
M00612	M00611	0.5
M00612	M00613	0.5
M00613	M00612	0.5
M00537	M00538	0.5
M00740	M00010	0.5
M00121	M00846	0.5
M00001	M00549	0.5
M00633	M00308	0.5
M00633	M00309	0.5
M00638	M00534	0.5
M00018	M00527	0.5
M00700	M00704	0.5
M00702	M00704	0.5
M00704	M00700	0.5
M00704	M00702	0.5
M00001	M00345	0.5
M00725	M00730	0.5
M00730	M00725	0.5
M00850	M00576	0.5
M00345	M00001	0.5
M00024	M00040	0.5
M00003	M00344	0.5
M00883	M00881	0.5
M00365	M00849	0.5
M00365	M00095	0.5
M00921	M00365	0.5
M00883	M00884	0.5
M00884	M00881	0.5
M00884	M00882	0.5
M00884	M00883	0.5
M00083	M00572	0.5
M00365	M00096	0.5
M00010	M00740	0.5
M00010	M00173	0.5
M00365	M00366	0.5
M00171	M00172	0.5
M00032	M00085	0.5
M00365	M00367	0.5
M00171	M00169	0.5
M00977	M00107	0.5
M00168	M00173	0.5
M00168	M00346	0.5
M00168	M00374	0.5
M00374	M00168	0.5
M00169	M00171	0.5
M00169	M00173	0.5
M00025	M00040	0.5
M00892	M00001	0.5
M00367	M00365	0.5
M00366	M00365	0.5
M00366	M00364	0.5
M00173	M00168	0.5
M00085	M00032	0.5
M00364	M00366	0.5
M00882	M00884	0.5
M00976	M00107	0.5
M00861	M00087	0.5
M00861	M00104	0.5
M00861	M00113	0.5
M00172	M00173	0.5
M00165	M00344	0.5
M00346	M00168	0.5
M00376	M00149	0.5
M00172	M00171	0.5
M00173	M00169	0.5
M00087	M00861	0.5
M00978	M00029	0.5
M00881	M00882	0.5
M00881	M00883	0.5
M00357	M00579	0.5
M00173	M00010	0.5
M00040	M00025	0.5
M00882	M00881	0.5
M00933	M00112	0.5
M00881	M00884	0.5
M00365	M00921	0.5
M00040	M00024	0.5
M00173	M00009	0.475
M00009	M00173	0.475
M00542	M00660	0.470588
M00660	M00542	0.470588
M00173	M00982	0.458333
M00982	M00173	0.458333
M00740	M00012	0.454545
M00012	M00982	0.454545
M00982	M00012	0.454545
M00012	M00740	0.454545
M00546	M00959	0.45
M00546	M00958	0.45
M00958	M00546	0.45
M00959	M00546	0.45
M00017	M00526	0.444444
M00526	M00017	0.444444
M00840	M00126	0.428571
M00946	M00945	0.428571
M00945	M00946	0.428571
M00126	M00840	0.428571
M00374	M00375	0.421053
M00375	M00374	0.421053
M00011	M00173	0.416667
M00173	M00307	0.416667
M00307	M00173	0.416667
M00173	M00011	0.416667
M00033	M00018	0.4
M00526	M00033	0.4
M00552	M00002	0.4
M00552	M00165	0.4
M00422	M00377	0.4
M00527	M00033	0.4
M00552	M00001	0.4
M00527	M00017	0.4
M00165	M00552	0.4
M00308	M00552	0.4
M00033	M00017	0.4
M00033	M00527	0.4
M00525	M00033	0.4
M00033	M00526	0.4
M00033	M00525	0.4
M00033	M00016	0.4
M00377	M00422	0.4
M00375	M00741	0.4
M00552	M00003	0.4
M00552	M00308	0.4
M00798	M00800	0.4
M00938	M00050	0.4
M00090	M00092	0.4
M00092	M00090	0.4
M00003	M00552	0.4
M00053	M00050	0.4
M00078	M00079	0.4
M00052	M00050	0.4
M00050	M00938	0.4
M00050	M00053	0.4
M00800	M00799	0.4
M00800	M00798	0.4
M00800	M00797	0.4
M00799	M00800	0.4
M00050	M00052	0.4
M00018	M00033	0.4
M00016	M00033	0.4
M00797	M00800	0.4
M00741	M00375	0.4
M00017	M00527	0.4
M00050	M00049	0.4
M00002	M00552	0.4
M00049	M00050	0.4
M00001	M00552	0.4
M00079	M00078	0.4
M00017	M00033	0.4
M00740	M00009	0.384615
M00009	M00740	0.384615
M00011	M00374	0.375
M00549	M00892	0.375
M00892	M00909	0.375
M00868	M00846	0.375
M00010	M00982	0.375
M00846	M00868	0.375
M00004	M00909	0.375
M00009	M00374	0.375
M00374	M00011	0.375
M00909	M00892	0.375
M00374	M00009	0.375
M00909	M00004	0.375
M00126	M00988	0.375
M00988	M00126	0.375
M00892	M00549	0.375
M00982	M00010	0.375
M00012	M00173	0.363636
M00173	M00012	0.363636
M00087	M00032	0.363636
M00032	M00087	0.363636
M00846	M00924	0.357143
M00924	M00846	0.357143
M00910	M00025	0.333333
M00911	M00890	0.333333
M00917	M00890	0.333333
M00972	M00970	0.333333
M00364	M00367	0.333333
M00938	M00052	0.333333
M00957	M00088	0.333333
M00964	M00890	0.333333
M00970	M00972	0.333333
M00972	M00015	0.333333
M00367	M00096	0.333333
M00973	M00529	0.333333
M00029	M00134	0.333333
M00978	M00134	0.333333
M00029	M00845	0.333333
M00987	M00176	0.333333
M00307	M00620	0.333333
M00025	M00910	0.333333
M00890	M00135	0.333333
M00367	M00364	0.333333
M00842	M00841	0.333333
M00841	M00843	0.333333
M00841	M00842	0.333333
M00840	M00890	0.333333
M00014	M00076	0.333333
M00819	M00890	0.333333
M00814	M00890	0.333333
M00804	M00530	0.333333
M00804	M00529	0.333333
M00019	M00119	0.333333
M00529	M00804	0.333333
M00529	M00973	0.333333
M00530	M00804	0.333333
M00014	M00890	0.333333
M00015	M00972	0.333333
M00620	M00307	0.333333
M00609	M00034	0.333333
M00570	M00119	0.333333
M00842	M00126	0.333333
M00843	M00126	0.333333
M00890	M00964	0.333333
M00843	M00841	0.333333
M00367	M00849	0.333333
M00373	M00088	0.333333
M00890	M00917	0.333333
M00890	M00911	0.333333
M00374	M00088	0.333333
M00890	M00840	0.333333
M00890	M00819	0.333333
M00890	M00814	0.333333
M00890	M00113	0.333333
M00374	M00307	0.333333
M00890	M00079	0.333333
M00890	M00078	0.333333
M00890	M00076	0.333333
M00375	M00088	0.333333
M00890	M00014	0.333333
M00849	M00367	0.333333
M00845	M00029	0.333333
M00307	M00374	0.333333
M00367	M00095	0.333333
M00078	M00890	0.333333
M00087	M00113	0.333333
M00126	M00842	0.333333
M00095	M00367	0.333333
M00109	M00110	0.333333
M00053	M00049	0.333333
M00053	M00052	0.333333
M00079	M00890	0.333333
M00088	M00957	0.333333
M00049	M00052	0.333333
M00076	M00890	0.333333
M00052	M00938	0.333333
M00049	M00053	0.333333
M00052	M00053	0.333333
M00119	M00019	0.333333
M00134	M00978	0.333333
M00052	M00049	0.333333
M00119	M00036	0.333333
M00119	M00570	0.333333
M00036	M00088	0.333333
M00134	M00029	0.333333
M00036	M00119	0.333333
M00076	M00014	0.333333
M00034	M00609	0.333333
M00096	M00367	0.333333
M00088	M00375	0.333333
M00113	M00890	0.333333
M00034	M00044	0.333333
M00135	M00890	0.333333
M00113	M00087	0.333333
M00088	M00036	0.333333
M00088	M00374	0.333333
M00176	M00987	0.333333
M00110	M00109	0.333333
M00088	M00373	0.333333
M00044	M00034	0.333333
M00126	M00843	0.333333
M00001	M00165	0.315789
M00165	M00001	0.315789
M00016	M00017	0.307692
M00165	M00002	0.307692
M00017	M00016	0.307692
M00002	M00165	0.307692
M00102	M00917	0.3
M00855	M00549	0.3
M00151	M00152	0.3
M00917	M00102	0.3
M00549	M00855	0.3
M00152	M00151	0.3
M00101	M00917	0.3
M00917	M00101	0.3
M00982	M00374	0.291667
M00374	M00982	0.291667
M00003	M00308	0.285714
M00308	M00061	0.285714
M00082	M00376	0.285714
M00308	M00003	0.285714
M00082	M00083	0.285714
M00956	M00027	0.285714
M00631	M00308	0.285714
M00308	M00002	0.285714
M00308	M00001	0.285714
M00165	M00308	0.285714
M00120	M00914	0.285714
M00376	M00082	0.285714
M00978	M00845	0.285714
M00061	M00308	0.285714
M00308	M00165	0.285714
M00938	M00049	0.285714
M00082	M00874	0.285714
M00572	M00874	0.285714
M00083	M00874	0.285714
M00002	M00308	0.285714
M00874	M00082	0.285714
M00083	M00082	0.285714
M00845	M00978	0.285714
M00874	M00083	0.285714
M00049	M00938	0.285714
M00087	M00013	0.285714
M00001	M00308	0.285714
M00027	M00956	0.285714
M00874	M00572	0.285714
M00308	M00631	0.285714
M00914	M00120	0.285714
M00013	M00087	0.285714
M00545	M00569	0.272727
M00011	M00012	0.272727
M00569	M00545	0.272727
M00012	M00011	0.272727
M00004	M00001	0.266667
M00741	M00376	0.266667
M00376	M00741	0.266667
M00165	M00004	0.266667
M00004	M00165	0.266667
M00001	M00004	0.266667
M00975	M00974	0.25
M00037	M00936	0.25
M00135	M00911	0.25
M00037	M00042	0.25
M00861	M00013	0.25
M00856	M00574	0.25
M00070	M00071	0.25
M00077	M00078	0.25
M00549	M00909	0.25
M00077	M00014	0.25
M00042	M00981	0.25
M00574	M00856	0.25
M00129	M00077	0.25
M00936	M00037	0.25
M00849	M00364	0.25
M00849	M00366	0.25
M00936	M00981	0.25
M00975	M00141	0.25
M00035	M00368	0.25
M00575	M00696	0.25
M00718	M00643	0.25
M00823	M00790	0.25
M00819	M00911	0.25
M00953	M00368	0.25
M00113	M00911	0.25
M00740	M00168	0.25
M00814	M00911	0.25
M00957	M00027	0.25
M00745	M00641	0.25
M00803	M00802	0.25
M00803	M00801	0.25
M00789	M00790	0.25
M00790	M00789	0.25
M00790	M00823	0.25
M00797	M00803	0.25
M00798	M00801	0.25
M00803	M00799	0.25
M00798	M00803	0.25
M00803	M00798	0.25
M00803	M00797	0.25
M00799	M00801	0.25
M00802	M00803	0.25
M00799	M00803	0.25
M00800	M00801	0.25
M00801	M00803	0.25
M00801	M00798	0.25
M00014	M00077	0.25
M00718	M00642	0.25
M00575	M00697	0.25
M00013	M00991	0.25
M00095	M00364	0.25
M00095	M00366	0.25
M00844	M00028	0.25
M00974	M00975	0.25
M00125	M00911	0.25
M00076	M00911	0.25
M00609	M00368	0.25
M00096	M00364	0.25
M00096	M00366	0.25
M00034	M00368	0.25
M00077	M00079	0.25
M00620	M00168	0.25
M00840	M00911	0.25
M00964	M00911	0.25
M00641	M00745	0.25
M00642	M00643	0.25
M00642	M00718	0.25
M00643	M00642	0.25
M00643	M00718	0.25
M00696	M00575	0.25
M00696	M00697	0.25
M00697	M00575	0.25
M00697	M00696	0.25
M00014	M00911	0.25
M00013	M00861	0.25
M00071	M00070	0.25
M00801	M00799	0.25
M00077	M00129	0.25
M00368	M00953	0.25
M00170	M00173	0.25
M00170	M00172	0.25
M00911	M00819	0.25
M00346	M00170	0.25
M00170	M00168	0.25
M00172	M00374	0.25
M00368	M00034	0.25
M00368	M00035	0.25
M00346	M00141	0.25
M00368	M00609	0.25
M00170	M00003	0.25
M00374	M00172	0.25
M00911	M00840	0.25
M00051	M00978	0.25
M00982	M00168	0.25
M00921	M00364	0.25
M00168	M00982	0.25
M00911	M00113	0.25
M00168	M00740	0.25
M00911	M00917	0.25
M00079	M00077	0.25
M00168	M00620	0.25
M00532	M00141	0.25
M00170	M00346	0.25
M00346	M00172	0.25
M00366	M00849	0.25
M00991	M00013	0.25
M00911	M00078	0.25
M00911	M00076	0.25
M00172	M00346	0.25
M00911	M00125	0.25
M00028	M00844	0.25
M00911	M00014	0.25
M00911	M00135	0.25
M00172	M00170	0.25
M00027	M00957	0.25
M00364	M00095	0.25
M00364	M00096	0.25
M00172	M00168	0.25
M00364	M00849	0.25
M00364	M00921	0.25
M00911	M00814	0.25
M00909	M00549	0.25
M00078	M00911	0.25
M00366	M00095	0.25
M00366	M00096	0.25
M00170	M00374	0.25
M00374	M00170	0.25
M00003	M00170	0.25
M00168	M00172	0.25
M00917	M00911	0.25
M00140	M00141	0.25
M00801	M00800	0.25
M00141	M00140	0.25
M00141	M00346	0.25
M00141	M00532	0.25
M00141	M00975	0.25
M00037	M00981	0.25
M00078	M00077	0.25
M00001	M00344	0.25
M00082	M00887	0.25
M00887	M00082	0.25
M00344	M00001	0.25
M00978	M00051	0.25
M00042	M00037	0.25
M00911	M00079	0.25
M00981	M00936	0.25
M00344	M00345	0.25
M00168	M00170	0.25
M00981	M00042	0.25
M00911	M00964	0.25
M00981	M00037	0.25
M00079	M00911	0.25
M00345	M00344	0.25
M00173	M00170	0.25
M00376	M00173	0.235294
M00009	M00376	0.235294
M00011	M00376	0.235294
M00173	M00376	0.235294
M00982	M00376	0.235294
M00376	M00011	0.235294
M00376	M00009	0.235294
M00376	M00982	0.235294
M00740	M00982	0.230769
M00982	M00740	0.230769
M00173	M00740	0.230769
M00087	M00957	0.230769
M00957	M00087	0.230769
M00740	M00173	0.230769
M00044	M00024	0.222222
M00044	M00025	0.222222
M00012	M00171	0.222222
M00011	M00171	0.222222
M00173	M00171	0.222222
M00525	M00018	0.222222
M00171	M00011	0.222222
M00024	M00044	0.222222
M00009	M00171	0.222222
M00025	M00044	0.222222
M00018	M00525	0.222222
M00017	M00525	0.222222
M00171	M00009	0.222222
M00171	M00012	0.222222
M00525	M00017	0.222222
M00171	M00173	0.222222
M00109	M00977	0.2
M00802	M00800	0.2
M00802	M00798	0.2
M00917	M00964	0.2
M00814	M00964	0.2
M00953	M00609	0.2
M00802	M00799	0.2
M00814	M00079	0.2
M00109	M00976	0.2
M00917	M00079	0.2
M00840	M00964	0.2
M00819	M00079	0.2
M00079	M00964	0.2
M00079	M00819	0.2
M00079	M00840	0.2
M00076	M00964	0.2
M00011	M00621	0.2
M00938	M00841	0.2
M00079	M00917	0.2
M00036	M00621	0.2
M00039	M00936	0.2
M00819	M00964	0.2
M00936	M00042	0.2
M00936	M00039	0.2
M00924	M00836	0.2
M00008	M00631	0.2
M00007	M00580	0.2
M00008	M00308	0.2
M00008	M00061	0.2
M00079	M00814	0.2
M00079	M00135	0.2
M00079	M00113	0.2
M00079	M00076	0.2
M00014	M00079	0.2
M00014	M00078	0.2
M00013	M00992	0.2
M00836	M00924	0.2
M00840	M00079	0.2
M00953	M00035	0.2
M00840	M00841	0.2
M00841	M00840	0.2
M00009	M00621	0.2
M00841	M00938	0.2
M00841	M00988	0.2
M00953	M00034	0.2
M00004	M00580	0.2
M00078	M00964	0.2
M00079	M00014	0.2
M00078	M00014	0.2
M00042	M00936	0.2
M00631	M00008	0.2
M00014	M00964	0.2
M00621	M00009	0.2
M00621	M00011	0.2
M00621	M00032	0.2
M00621	M00036	0.2
M00621	M00307	0.2
M00964	M00917	0.2
M00374	M00346	0.2
M00307	M00621	0.2
M00980	M00965	0.2
M00076	M00079	0.2
M00964	M00840	0.2
M00964	M00819	0.2
M00964	M00814	0.2
M00988	M00841	0.2
M00964	M00135	0.2
M00308	M00008	0.2
M00965	M00980	0.2
M00034	M00953	0.2
M00964	M00113	0.2
M00035	M00953	0.2
M00140	M00532	0.2
M00532	M00140	0.2
M00532	M00346	0.2
M00140	M00975	0.2
M00135	M00964	0.2
M00976	M00109	0.2
M00135	M00079	0.2
M00061	M00008	0.2
M00165	M00580	0.2
M00032	M00621	0.2
M00580	M00004	0.2
M00977	M00109	0.2
M00580	M00007	0.2
M00580	M00165	0.2
M00975	M00140	0.2
M00609	M00953	0.2
M00113	M00964	0.2
M00140	M00346	0.2
M00964	M00079	0.2
M00173	M00346	0.2
M00964	M00014	0.2
M00799	M00802	0.2
M00346	M00140	0.2
M00346	M00173	0.2
M00964	M00078	0.2
M00113	M00079	0.2
M00992	M00013	0.2
M00798	M00802	0.2
M00800	M00802	0.2
M00346	M00374	0.2
M00346	M00532	0.2
M00964	M00076	0.2
M00032	M00009	0.181818
M00165	M00532	0.181818
M00011	M00032	0.181818
M00032	M00011	0.181818
M00009	M00032	0.181818
M00532	M00165	0.181818
M00376	M00375	0.176471
M00376	M00374	0.176471
M00375	M00376	0.176471
M00620	M00982	0.176471
M00982	M00620	0.176471
M00374	M00376	0.176471
M00076	M00814	0.166667
M00020	M00018	0.166667
M00020	M00124	0.166667
M00007	M00001	0.166667
M00135	M00814	0.166667
M00085	M00874	0.166667
M00113	M00076	0.166667
M00129	M00076	0.166667
M00085	M00873	0.166667
M00113	M00135	0.166667
M00085	M00013	0.166667
M00783	M00778	0.166667
M00019	M00036	0.166667
M00135	M00014	0.166667
M00018	M00020	0.166667
M00135	M00819	0.166667
M00555	M00135	0.166667
M00555	M00032	0.166667
M00007	M00909	0.166667
M00135	M00032	0.166667
M00135	M00076	0.166667
M00135	M00078	0.166667
M00034	M00025	0.166667
M00778	M00783	0.166667
M00135	M00555	0.166667
M00874	M00085	0.166667
M00076	M00135	0.166667
M00135	M00917	0.166667
M00135	M00840	0.166667
M00135	M00113	0.166667
M00917	M00076	0.166667
M00078	M00135	0.166667
M00819	M00076	0.166667
M00013	M00085	0.166667
M00909	M00007	0.166667
M00840	M00076	0.166667
M00819	M00135	0.166667
M00025	M00034	0.166667
M00840	M00135	0.166667
M00076	M00113	0.166667
M00873	M00085	0.166667
M00036	M00019	0.166667
M00032	M00135	0.166667
M00001	M00007	0.166667
M00076	M00840	0.166667
M00814	M00135	0.166667
M00917	M00135	0.166667
M00035	M00609	0.166667
M00814	M00076	0.166667
M00124	M00020	0.166667
M00076	M00129	0.166667
M00028	M00029	0.166667
M00609	M00035	0.166667
M00076	M00819	0.166667
M00029	M00028	0.166667
M00014	M00135	0.166667
M00032	M00555	0.166667
M00076	M00917	0.166667
M00024	M00034	0.153846
M00034	M00024	0.153846
M00078	M00840	0.142857
M00917	M00840	0.142857
M00308	M00309	0.142857
M00874	M00146	0.142857
M00048	M00049	0.142857
M00032	M00013	0.142857
M00309	M00308	0.142857
M00078	M00129	0.142857
M00925	M00846	0.142857
M00049	M00048	0.142857
M00146	M00874	0.142857
M00082	M00741	0.142857
M00129	M00854	0.142857
M00129	M00078	0.142857
M00960	M00956	0.142857
M00840	M00814	0.142857
M00840	M00819	0.142857
M00840	M00917	0.142857
M00840	M00113	0.142857
M00840	M00078	0.142857
M00840	M00014	0.142857
M00013	M00032	0.142857
M00013	M00113	0.142857
M00125	M00840	0.142857
M00014	M00840	0.142857
M00845	M00016	0.142857
M00819	M00840	0.142857
M00846	M00925	0.142857
M00016	M00845	0.142857
M00840	M00125	0.142857
M00113	M00013	0.142857
M00814	M00840	0.142857
M00113	M00840	0.142857
M00549	M00129	0.142857
M00854	M00129	0.142857
M00129	M00549	0.142857
M00741	M00082	0.142857
M00956	M00960	0.142857
M00819	M00014	0.125
M00357	M00377	0.125
M00113	M00819	0.125
M00957	M00095	0.125
M00373	M00095	0.125
M00104	M00977	0.125
M00825	M00824	0.125
M00819	M00078	0.125
M00078	M00819	0.125
M00824	M00825	0.125
M00814	M00819	0.125
M00345	M00003	0.125
M00014	M00819	0.125
M00819	M00917	0.125
M00345	M00165	0.125
M00374	M00095	0.125
M00819	M00113	0.125
M00044	M00040	0.125
M00819	M00814	0.125
M00873	M00146	0.125
M00035	M00034	0.125
M00022	M00040	0.125
M00975	M00570	0.125
M00095	M00096	0.125
M00572	M00873	0.125
M00570	M00975	0.125
M00977	M00104	0.125
M00570	M00036	0.125
M00146	M00873	0.125
M00892	M00004	0.125
M00036	M00570	0.125
M00917	M00819	0.125
M00976	M00873	0.125
M00873	M00082	0.125
M00873	M00976	0.125
M00873	M00083	0.125
M00034	M00035	0.125
M00083	M00873	0.125
M00095	M00373	0.125
M00095	M00374	0.125
M00095	M00375	0.125
M00003	M00345	0.125
M00040	M00044	0.125
M00377	M00357	0.125
M00082	M00873	0.125
M00095	M00957	0.125
M00096	M00095	0.125
M00165	M00345	0.125
M00004	M00892	0.125
M00034	M00040	0.125
M00040	M00034	0.125
M00375	M00095	0.125
M00873	M00572	0.125
M00040	M00022	0.125
M00957	M00373	0.111111
M00044	M00030	0.111111
M00989	M00116	0.111111
M00078	M00113	0.111111
M00917	M00814	0.111111
M00814	M00815	0.111111
M00917	M00113	0.111111
M00096	M00849	0.111111
M00024	M00030	0.111111
M00532	M00171	0.111111
M00034	M00030	0.111111
M00596	M00176	0.111111
M00116	M00989	0.111111
M00116	M00117	0.111111
M00014	M00814	0.111111
M00113	M00917	0.111111
M00740	M00373	0.111111
M00113	M00814	0.111111
M00113	M00078	0.111111
M00113	M00014	0.111111
M00014	M00113	0.111111
M00814	M00014	0.111111
M00814	M00078	0.111111
M00814	M00113	0.111111
M00814	M00917	0.111111
M00025	M00030	0.111111
M00375	M00373	0.111111
M00374	M00373	0.111111
M00171	M00374	0.111111
M00176	M00596	0.111111
M00030	M00024	0.111111
M00030	M00025	0.111111
M00346	M00171	0.111111
M00346	M00373	0.111111
M00030	M00034	0.111111
M00171	M00532	0.111111
M00171	M00346	0.111111
M00374	M00171	0.111111
M00030	M00044	0.111111
M00373	M00346	0.111111
M00373	M00374	0.111111
M00373	M00375	0.111111
M00373	M00740	0.111111
M00373	M00849	0.111111
M00373	M00957	0.111111
M00815	M00814	0.111111
M00117	M00116	0.111111
M00078	M00814	0.111111
M00849	M00373	0.111111
M00849	M00096	0.111111
M00549	M00014	0.1
M00740	M00346	0.1
M00925	M00926	0.1
M00849	M00989	0.1
M00854	M00549	0.1
M00917	M00078	0.1
M00014	M00917	0.1
M00165	M00968	0.1
M00968	M00165	0.1
M00968	M00532	0.1
M00924	M00926	0.1
M00620	M00346	0.1
M00926	M00924	0.1
M00926	M00925	0.1
M00854	M00855	0.1
M00003	M00346	0.1
M00975	M00346	0.1
M00855	M00854	0.1
M00011	M00346	0.1
M00549	M00854	0.1
M00960	M00957	0.1
M00982	M00346	0.1
M00346	M00740	0.1
M00014	M00549	0.1
M00917	M00014	0.1
M00001	M00346	0.1
M00346	M00001	0.1
M00012	M00346	0.1
M00346	M00002	0.1
M00346	M00003	0.1
M00346	M00009	0.1
M00346	M00011	0.1
M00346	M00012	0.1
M00009	M00346	0.1
M00346	M00620	0.1
M00532	M00968	0.1
M00957	M00960	0.1
M00989	M00849	0.1
M00346	M00975	0.1
M00346	M00982	0.1
M00078	M00917	0.1
M00002	M00346	0.1
M00878	M00957	0.0909091
M00083	M00866	0.0909091
M00532	M00975	0.0909091
M00032	M00957	0.0909091
M00032	M00036	0.0909091
M00866	M00083	0.0909091
M00087	M00878	0.0909091
M00878	M00087	0.0909091
M00032	M00307	0.0909091
M00374	M00012	0.0909091
M00038	M00569	0.0909091
M00012	M00620	0.0909091
M00307	M00032	0.0909091
M00957	M00878	0.0909091
M00975	M00532	0.0909091
M00126	M00938	0.0909091
M00849	M00117	0.0909091
M00938	M00126	0.0909091
M00620	M00012	0.0909091
M00957	M00032	0.0909091
M00569	M00038	0.0909091
M00036	M00032	0.0909091
M00117	M00849	0.0909091
M00012	M00374	0.0909091
M00011	M00307	0.0833333
M00036	M00307	0.0833333
M00009	M00307	0.0833333
M00307	M00036	0.0833333
M00307	M00011	0.0833333
M00307	M00009	0.0833333
M00374	M00740	0.0769231
M00009	M00036	0.0769231
M00957	M00849	0.0769231
M00016	M00028	0.0769231
M00036	M00009	0.0769231
M00028	M00016	0.0769231
M00036	M00011	0.0769231
M00375	M00957	0.0769231
M00011	M00036	0.0769231
M00036	M00087	0.0769231
M00740	M00620	0.0769231
M00740	M00374	0.0769231
M00011	M00740	0.0769231
M00620	M00740	0.0769231
M00087	M00036	0.0769231
M00740	M00011	0.0769231
M00849	M00957	0.0769231
M00957	M00374	0.0769231
M00374	M00957	0.0769231
M00957	M00375	0.0769231
M00026	M00023	0.0666667
M00849	M00374	0.0666667
M00924	M00121	0.0666667
M00849	M00375	0.0666667
M00925	M00121	0.0666667
M00374	M00849	0.0666667
M00121	M00924	0.0666667
M00375	M00849	0.0666667
M00121	M00925	0.0666667
M00023	M00026	0.0666667
M00089	M00098	0.0625
M00098	M00089	0.0625
M00958	M00034	0.05
M00959	M00034	0.05
M00034	M00959	0.05
M00034	M00958	0.05
